# Combining systems and synthetic biology for in vivo enzymology

**DOI:** 10.1101/2024.02.02.578620

**Authors:** Sara Castaño-Cerezo, Alexandre Chamas, Hanna Kulyk, Christian Treitz, Floriant Bellvert, Andreas Tholey, Virginie Galéote, Carole Camarasa, Stéphanie Heux, Luis F. Garcia-Alles, Pierre Millard, Gilles Truan

## Abstract

Enzymatic parameters are classically determined *in vitro*, under conditions that are far from those encountered in cells, casting doubt on their physiological relevance. We developed a generic approach combining tools from synthetic and systems biology to measure enzymatic parameters *in vivo*. In the context of a synthetic carotenoid pathway in *Saccharomyces cerevisiae*, we focused on a phytoene synthase and three phytoene desaturases, which are difficult to study *in vitro*. We designed, built, and analyzed a collection of yeast strains mimicking substantial variations in substrate concentration by strategically manipulating the expression of geranyl-geranyl pyrophosphate (GGPP) synthase. We successfully determined *in vivo* Michaelis-Menten parameters (*K*_M_, *V*_max_ and *k*_cat_) for GGPP-converting phytoene synthase from absolute metabolomics, fluxomics and proteomics data, highlighting differences between *in vivo* and *in vitro* parameters. Leveraging the versatility of the same set of strains, we then extracted enzymatic parameters for two of the three phytoene desaturases. Our approach demonstrates the feasibility of assessing enzymatic parameters directly *in vivo*, providing a novel perspective on the kinetic characteristics of enzymes in real cellular conditions.
