## Supplementary material for "Combining systems and synthetic biology for in vivo enzymology": SourceData: 3B.xlsx

### Sheet: 3B
	GGPP µM		Specific growth rate (h-1)
	AV	Std	AV	Std
yGGPP30	1.01291	0.193944	0.424894	0.0111331
yGGPP46	1.59947	0.693557	0.424894	0.0111331
yGGPP27	11.5224	3.99643	0.458724	0.00358755
yGGPP48	13.4398	5.65511	0.443379	0.0183884
yGGPP34	35.4854	4.64131	0.422709	0.0110941
yGGPP44	38.6415	3.32839	0.377198	0.0171935
	GGPP µM		Specific growth rate (h-1)
yGGPP30	1.23661		0.43173
	0.910247		0.430904
	0.891877		0.412047
yGGPP46	0.973081		0.43173
	1.48053		0.430904
	2.34481		0.412047
yGGPP27	14.6078		0.460038
	12.9514		0.461469
	7.00788		0.454665
yGGPP48	17.2061		0.422487
	16.1764		0.450542
	6.93698		0.457108
yGGPP34	30.1267		0.412619
	38.2366		0.420917
	38.0929		0.43459
yGGPP44	41.6868		0.366301
	39.1492		0.368275
	35.0884		0.397019
