## Supplementary material for "Combining systems and synthetic biology for in vivo enzymology": SourceData: 4B.xlsx

### Sheet: 4B
	GGPP (AU)			phytoene flux (AU)
	low (0.05)	medium (0.4)	high (0.7)	low (0.05)	medium (0.4)	high (0.7)
	1	0.025641	0.0144928	0.01	0.01	0.01
	1.07809	0.0266302	0.0150456	0.0103758	0.0103758	0.0103758
	1.16583	0.0276586	0.0156198	0.0107657	0.0107657	0.0107657
	1.26506	0.0287278	0.0162162	0.0111702	0.0111702	0.0111702
	1.37811	0.0298395	0.0168359	0.01159	0.01159	0.01159
	1.50799	0.0309956	0.0174796	0.0120255	0.0120255	0.0120255
	1.65865	0.0321978	0.0181483	0.0124774	0.0124774	0.0124774
	1.83537	0.0334482	0.0188431	0.0129463	0.0129463	0.0129463
	2.04541	0.0347488	0.0195651	0.0134327	0.0134327	0.0134327
	2.29898	0.0361017	0.0203152	0.0139375	0.0139375	0.0139375
	2.61093	0.0375092	0.0210947	0.0144613	0.0144613	0.0144613
	3.00374	0.0389737	0.0219048	0.0150047	0.0150047	0.0150047
	3.51316	0.0404975	0.0227466	0.0155685	0.0155685	0.0155685
	4.19959	0.0420833	0.0236216	0.0161535	0.0161535	0.0161535
	5.1739	0.0437339	0.024531	0.0167606	0.0167606	0.0167606
	6.66394	0.045452	0.0254763	0.0173904	0.0173904	0.0173904
	9.22425	0.0472407	0.026459	0.0180439	0.0180439	0.0180439
	14.6484	0.049103	0.0274806	0.0187219	0.0187219	0.0187219
	33.8091	0.0510424	0.0285427	0.0194254	0.0194254	0.0194254
		0.0530622	0.0296471		0.0201554	0.0201554
		0.0551662	0.0307954		0.0209128	0.0209128
		0.0573581	0.0319897		0.0216986	0.0216986
		0.059642	0.0332317		0.022514	0.022514
		0.0620222	0.0345236		0.0233601	0.0233601
		0.0645032	0.0358675		0.0242379	0.0242379
		0.0670897	0.0372655		0.0251487	0.0251487
		0.0697867	0.0387201		0.0260937	0.0260937
		0.0725995	0.0402336		0.0270742	0.0270742
		0.0755337	0.0418087		0.0280916	0.0280916
		0.0785952	0.043448		0.0291472	0.0291472
		0.0817902	0.0451544		0.0302425	0.0302425
		0.0851253	0.0469309		0.031379	0.031379
		0.0886075	0.0487804		0.0325581	0.0325581
		0.0922443	0.0507064		0.0337816	0.0337816
		0.0960436	0.0527123		0.035051	0.035051
		0.100014	0.0548017		0.0363681	0.0363681
		0.104163	0.0569783		0.0377348	0.0377348
		0.108502	0.0592463		0.0391527	0.0391527
		0.11304	0.0616098		0.040624	0.040624
		0.117789	0.0640733		0.0421506	0.0421506
		0.122758	0.0666414		0.0437345	0.0437345
		0.127961	0.0693193		0.0453779	0.0453779
		0.133411	0.072112		0.0470831	0.0470831
		0.139122	0.0750251		0.0488524	0.0488524
		0.145109	0.0780644		0.0506881	0.0506881
		0.151387	0.0812362		0.0525929	0.0525929
		0.157974	0.0845469		0.0545692	0.0545692
		0.164889	0.0880036		0.0566198	0.0566198
		0.172152	0.0916135		0.0587474	0.0587474
		0.179784	0.0953845		0.060955	0.060955
		0.187809	0.0993249		0.0632456	0.0632456
		0.196252	0.103443		0.0656222	0.0656222
		0.205139	0.107749		0.0680881	0.0680881
		0.214501	0.112253		0.0706467	0.0706467
		0.22437	0.116964		0.0733014	0.0733014
		0.234781	0.121895		0.0760559	0.0760559
		0.245772	0.127058		0.0789139	0.0789139
		0.257384	0.132465		0.0818793	0.0818793
		0.269665	0.13813		0.0849561	0.0849561
		0.282662	0.144069		0.0881486	0.0881486
		0.296433	0.150296		0.091461	0.091461
		0.311037	0.15683		0.0948979	0.0948979
		0.326541	0.163688		0.0984639	0.0984639
		0.343021	0.17089		0.102164	0.102164
		0.360558	0.178457		0.106003	0.106003
		0.379246	0.186413		0.109986	0.109986
		0.399186	0.194783		0.114119	0.114119
		0.420494	0.203592		0.118408	0.118408
		0.4433	0.212872		0.122857	0.122857
		0.46775	0.222652		0.127474	0.127474
		0.49401	0.232968		0.132264	0.132264
		0.522269	0.243857		0.137234	0.137234
		0.552742	0.25536		0.142391	0.142391
		0.585678	0.267523		0.147742	0.147742
		0.621361	0.280395		0.153294	0.153294
		0.660124	0.29403		0.159054	0.159054
		0.702352	0.308487		0.165031	0.165031
		0.7485	0.323833		0.171232	0.171232
		0.799103	0.340141		0.177667	0.177667
		0.8548	0.357492		0.184343	0.184343
		0.916356	0.375977		0.19127	0.19127
		0.984698	0.395696		0.198458	0.198458
		1.06096	0.416762		0.205916	0.205916
		1.14654	0.439303		0.213653	0.213653
		1.24318	0.463461		0.221682	0.221682
		1.35311	0.489401		0.230012	0.230012
		1.47917	0.517305		0.238656	0.238656
		1.62508	0.547384		0.247624	0.247624
		1.79581	0.579882		0.256929	0.256929
		1.99813	0.615075		0.266584	0.266584
		2.24152	0.653287		0.276601	0.276601
		2.53967	0.694895		0.286995	0.286995
		2.91312	0.74034		0.29778	0.29778
		3.39414	0.790142		0.30897	0.30897
		4.03651	0.844921		0.32058	0.32058
		4.93706	0.905418		0.332627	0.332627
		6.28942	0.972531		0.345126	0.345126
		8.54539	1.04735		0.358095	0.358095
		13.0604	1.13123		0.371551	0.371551
		26.6116	1.22585		0.385513	0.385513
			1.33333			0.4
