## Supplementary material for "Combining systems and synthetic biology for in vivo enzymology": SourceData: 4C.xlsx

### Sheet: 4C
	GGPP µM			phytoene flux µM/h
CrtB	PDC1p-CrtB	PGIp-CrtB	TEF1mut2-CrtB	PDC1p-CrtB	PGIp-CrtB	TEF1mut2-CrtB
yGGPP30	1.38589	0.383816	0.822791	8.55783	3.76461	3.28197
	1.06941	0.588364	0.609049	4.0131	4.34378	1.54446
	1.05065	0.542398	0.576873	3.03986	4.42882	1.50768
yGGPP46	1.49308	2.39023	3.42446	198.379	84.0028	9.88268
	1.5322	2.84989	3.35551	176.026	55.1591	11.6294
	2.10736	3.2406	3.26358	385.858	80.0497	11.8822
yGGPP27	1.52919	7.46947	11.9052	343.236	252.813	25.695
	2.48102	9.53794	8.66458	360.346	247.067	25.3732
	3.37189	7.21666	9.30811	382.236	232.588	24.7067
yGGPP48	1.18544	7.72228	16.4098	397.098	289.586	44.4721
	1.86862	7.40052	8.98634	184.468	306.363	47.5288
	2.25482	9.7218	9.56092	398.289	286.828	54.3547
yGGPP34	1.10699	18.4094	20.0412	600.243	384.275	17.0304
	2.18832	15.6514		629.381	424.036
	2.61076	16.9844	23.2128	580.091	432.08	31.4637
yGGPP44	3.18084		35.164	589.828		22.3395
	4.75833	20.3629	24.362	551.69	418.29	22.6612
	5.76622	21.1903	30.1077	606.439	433.689	22.3395
yGGPP30		0.22983	0.22983		1.79037	1.79037
		0.22983			2.16729
		0.22983	0.22983		3.29806	2.16729
yGGPP48		9.19319	21.8338		250.974	53.0907
		8.5037	11.7213		231.668	58.8824
		6.43523	20.9145		222.016	55.9865
yGGPP30		0.45966			9.14033
		0.22983			7.63265
		0.22983			7.1615
yGGPP48		8.73353			250.974
		7.12472			270.28
		5.05626			164.098
yGGPP01		0.413694			22.2016
yGGPP01		0.436677			19.7883
yGGPP01		0.45966			25.7409
yGGPP02		0.114915			1.53067
yGGPP03		0.298779			17.3751
yGGPP03		0.298779			14.847
yGGPP04		0.344745			19.2138
yGGPP07		0.275796			14.3414
yGGPP05		0.206847			8.5037
yGGPP07		0.275796			14.4563
yGGPP05		0.183864			17.0074
yGGPP06		0.344745			16.5477
yGGPP02		0.160881			1.40656
yGGPP02		0.0689489			1.90299
yGGPP01		0.413694			22.2016
yGGPP01		0.436677			19.7883
yGGPP01		0.45966			25.7409
yGGPP02		0.114915			1.53067
yGGPP03		0.298779			17.3751
yGGPP03		0.298779			14.847
yGGPP04		0.344745			19.2138
yGGPP07		0.275796			14.3414
yGGPP05		0.206847			8.5037
yGGPP07		0.275796			14.4563
yGGPP05		0.183864			17.0074
yGGPP06		0.344745			16.5477
yGGPP02		0.160881			1.40656
yGGPP02		0.0689489			1.90299
		0.124108
		20.7766
	Fold_change	167.407
