## Supplementary material for "Combining systems and synthetic biology for in vivo enzymology": SourceData: 5B.xlsx

### Sheet: 5B
		Phytoene (µM)	Lycopene flux (µM/h)
Expression PaCrtB	GGPP strain	PaCrtI	PaCrtI
PDC1p-PaCrtB	yGGPP27	940.086	4.79526
		1005.46	4.56406
	yGGPP30	4.63928	0
		4.21752	0
	yGGPP34	1449.56	6.18246
		1490.47	6.67911
	yGGPP44	1414.56	4.79526
		1200.31	3.9304
	yGGPP46	338.245	2.11505
		376.203	2.63311
	yGGPP48	944.304	4.21298
		829.587	3.51081
PDC1p-PaCrtB	yGGPP30	5.90453	0.184104
		7.59154	0
		5.48278	0.141289
	yGGPP27	1080.11	7.27851
		1053.96	7.76232
		1045.1	8.092
	yGGPP34	2150.94	12.6646
		2016.82	10.9306
		1961.15	15.6445
	yGGPP44	1889.03	10.9435
		1835.04	11.0976
		1789.5	8.15194
PDC1p-PaCrtB	yGGPP30	6.74804	0.175541
		5.06103	0.175541
		7.16979	0.175541
	yGGPP34	1790.34	16.6764
		1681.53	16.1497
		1814.38	17.0274
	yGGPP44	0	0
		0	0
		0	0
	yGGPP46	482.907	10.1814
		517.912	10.3569
		499.777	11.2346
	yGGPP48	0	0
		924.06	7.72379
		1058.6	8.60149
