## Supplementary material for "Combining systems and synthetic biology for in vivo enzymology": SourceData: 5C.xlsx

### Sheet: 5C
			Phytoene (µM)	Lycopene flux (µM/h)
	Expression PaCrtB	GGPP strain	XdCrtI	XdCrtI
	PDC1p-PaCrtB	yGGPP027	944.726	124.797
			943.039	120.772
		yGGPP30	0.421752	1.25875
			1.26526	1.19881
		yGGPP34	2046.34	178.452
			1749.85	167.774
		yGGPP44	1582.42	135.483
			1486.26	105.427
		yGGPP46	261.908	102.867
			302.397	116.208
		yGGPP48	949.787	138.643
			892.85	114.452
	PDC1p-PaCrtB	yGGPP30	0	2.0123
			0	1.69547
			0	1.50708
		yGGPP27	985.214	122.245
			951.052	139.148
			857.423	128.033
		yGGPP34	1767.56	136.322
			1795.4	126.098
			1735.93	139.722
		yGGPP44	911.829	123.289
			1726.23	172.03
			1609.41	128.573
	PGI1p-PaCrtB	yGGPP27	208.767	54.332
			203.706	40.9994
			203.285	48.1666
		yGGPP44	285.105	84.2766
			292.274	93.1735
			315.893	85.1586
		yGGPP46	49.345	16.017
			50.1885	24.7512
			48.0798	15.2421
		yGGPP48	266.969	55.7834
			237.447	58.7633
			233.229	61.6533
	PDC1p-PaCrtB	yGGPP30	1.68701	2.10649
			2.95227	3.15973
			0	2.63311
		yGGPP34	1603.92	105.324
			1679.84	109.537
			1741.84	114.277
		yGGPP44	1290.56	139.379
			1308.7	123.054
			1159.4	120.947
		yGGPP46	384.638	76.0091
			419.644	85.4883
		yGGPP48	740.176	102.165
			698	100.058
			782.351	107.08
	PGI1p-PaCrtB	yGGPP27	202.441	46.3427
			202.019	46.5183
			204.128	46.8694
		yGGPP44	296.492	73.9026
			254.738	73.2004
			250.099	76.5357
		yGGPP46	46.8145	22.4692
			44.284	20.5383
			45.1275	21.9426
		yGGPP48	233.651	52.3111
			260.643	58.8061
			237.025	53.0133
