## Supplementary material for "Combining systems and synthetic biology for in vivo enzymology": SourceData: 5C.xlsx

### Sheet: 5C
			Phytoene (µM)	Lycopene flux (µM/h)
	Expression PaCrtB	GGPP strain	BtCrtI	BtCrtI
	PDC1p-PaCrtB	yGGPP30	4.5498e-11	7.11189
			7.16043e-11	8.06102
			5.83074e-11	7.49114
		yGGPP27	425.898	270.287
			466.011	319.28
			450.571	285.05
		yGGPP34	804.382	300.858
			800.188	266.792
			843.399	307.592
		yGGPP44	25.6596	253.213
			163.266	301.159
			153.684	267.938
	PGI1p-PaCrtB	yGGPP27	104.786	227.792
			100.127	210.966
			108.341	216.495
		yGGPP46	13.9349	65.6907
			24.7593	123.397
			22.5411	125.534
		yGGPP48	108.237	189.7
			68.6501	112.962
			59.4336	95.6846
