## Supplementary material for "Combining systems and synthetic biology for in vivo enzymology": SourceData: EV2B.xlsx

### Sheet: 2B EV
		Lycopene (µM)	µmax (h-1)
		4208.27	0.28
		3596.44	0.22
		3555.34	0.2
		1963.49	0.23
		1695.89	0.25
		1648.8	0.27
		1570.45	0.22
		1365.79	0.32
		1309.7	0.31
		1165.85	0.3
		1067.37	0.22
		762.531	0.21
		604.117	0.28
		592.557	0.28
		522.769	0.35
		485.948	0.42
		476.957	0.24
		442.705	0.41
		426.435	0.28
		391.327	0.42
		389.186	0.41
		386.189	0.42
		367.779	0.47
		341.234	0.45
		276.763	0.41
		274.51	0.36
		269.469	0.36
		143.1	0.42
		133.725	0.42
		130.323	0.43
		87.3422	0.44
		83.0607	0.43
		79.6355	0.45
		50.7983	0.41
		49.7941	0.42
		48.3169	0.41
		32.6627	0.4
		31.0397	0.44
		31.0074	0.47
		30.8798	0.44
		19.3966	0.37
		17.378	0.37
		6.82559	0.48
		5.86684	0.5
		5.56592	0.37
		4.70963	0.42
		4.70963	0.46
		4.60997	0.43
		2.99704	0.42
		2.99704	0.45
		1.56702e-09	0.4
		1.30585e-09	0.42
		1.16456e-09	0.4
