## Supplementary material for "Combining systems and synthetic biology for in vivo enzymology": SourceData: EV4A.xlsx

### Sheet: 4A EV
OD600 nm	Cells/mL
0.414	8.93333e+06
0.4232	6.77647e+06
1.978	35500000
1.932	2.78333e+07
7.452	1.48667e+08
7.13	1.49333e+08
3.657	7.93333e+07
3.703	8.73333e+07
1.8124	3.72667e+07
1.7664	3.75333e+07
0.8556	5200000
0.8188	1.02667e+07
7.48267	1.52364e+08
3.864	8.31667e+07
1.702	3.94444e+07
0.870933	1.99333e+07
0.5704	12000000
2.553	42500000
2.4725	4.96667e+07
1.196	2.20308e+07
1.1776	2.19333e+07
4.025	7.98333e+07
4.0135	8.33333e+07
10.35	1.81667e+08
10.166	176000000
5.152	8.98333e+07
4.531	7.38333e+07
2.5645	52500000
2.484	4.58333e+07
1.2144	2.59333e+07
1.1408	2.32667e+07
10.7333	215000000
5.014	1.10833e+08
2.35367	4.81667e+07
1.1776	2.73333e+07
0.8188	16400000
0.8326	1.41143e+07
2.875	5.36667e+07
2.7715	5.83333e+07
1.2512	2.73333e+07
1.2236	22600000
4.761	9.71667e+07
4.6805	97000000
1.6652	28800000
5.658	1.17833e+08
5.773	1.22167e+08
1.2788	2.38667e+07
1.2558	26400000
5.014	112000000
1.104	2.69333e+07
1.1132	2.48667e+07
4.462	8.43333e+07
4.577	88000000
