## Supplementary material for "Combining systems and synthetic biology for in vivo enzymology": Table EV1

### Sheet: Table EV1
Table EV1	Yeast strains used in this study
Strain name	Genotype	Parental strain
yGGPP27	XII-5:: ADH1t-XdCrtE-TDH3p-TEF1p-PaCrtE-CYC1t- kanMX	yGGPP08
yGGPP30	XII-5:: ADH1t -CYC1t- kanMX	yGGPP10
yGGPP34	XII-5:: ADH1t-XdCrtE-TDH3p-TEF1p-PaCrtE-CYC1t- kanMX	yGGPP12
yGGPP44	XII-5:: ADH1t-XdCrtE-TDH3p-TEF1-pPaCrtE-CYC1t- kanMX	yGGPP18
yGGPP46	XII-5:: ADH1t -CYC1t- kanMX	yGGPP20
yGGPP48	XII-5:: ADH1t -CYC1t- kanMX	yGGPP21
yENZ84	X-2-PG1p-PaCrtB-CYC1t-TRP1	yGGPP27
yENZ85	X-2-PG1p-PaCrtB-CYC1t-TRP1	yGGPP30
yENZ86	X-2-PG1p-PaCrtB-CYC1t-TRP1	yGGPP34
yENZ87	X-2-PG1p-PaCrtB-CYC1t-TRP1	yGGPP44
yENZ88	X-2-PG1p-PaCrtB-CYC1t-TRP1	yGGPP46
yENZ89	X-2-PG1p-PaCrtB-CYC1t-TRP1	yGGPP48
yENZ96	X-2-TEF1pmut2-PaCrtB-CYC1t-TRP1	yGGPP27
yENZ97	X-2-TEF1pmut2-PaCrtB-CYC1t-TRP1	yGGPP30
yENZ98	X-2-TEF1pmut2-PaCrtB-CYC1t-TRP1	yGGPP34
yENZ99	X-2-TEF1pmut2-PaCrtB-CYC1t-TRP1	yGGPP44
yENZ100	X-2-TEF1pmut2-PaCrtB-CYC1t-TRP1	yGGPP46
yENZ101	X-2-TEF1pmut2-PaCrtB-CYC1t-TRP1	yGGPP48
yENZ67	XI-2 TDH3p-PaCrtI-CYC1t- kanMX	yENZ61
yENZ70	XI-2 TDH3p-PaCrtI-CYC1t- kanMX	yENZ62
yENZ73	XI-2 TDH3p-PaCrtI-CYC1t- kanMX	yENZ63
yENZ76	XI-2 TDH3p-PaCrtI-CYC1t- kanMX	yENZ64
yENZ78	XI-2 TDH3p-PaCrtI-CYC1t- kanMX	yENZ64
yENZ81	XI-2 TDH3p-PaCrtI-CYC1t- kanMX	yENZ66
yENZ69	XI-2 PGK1p-XdCrtI-CYC1t- kanMX	yENZ61
yENZ72	XI-2 PGK1p-XdCrtI-CYC1t- kanMX	yENZ62
yENZ75	XI-2 PGK1p-XdCrtI-CYC1t- kanMX	yENZ63
yENZ77	XI-2 PGK1p-XdCrtI-CYC1t- kanMX	yENZ64
yENZ80	XI-2 PGK1p-XdCrtI-CYC1t- kanMX	yENZ65
yENZ83	XI-2 PGK1p-XdCrtI-CYC1t- kanMX	yENZ66
yENZ110	XI-2 PGK1p-XdCrtI-CYC1t -kanMX	yENZ84
yENZ111	XI-2 PGK1p-XdCrtI-CYC1t -kanMX	yENZ87
yENZ112	XI-2 PGK1p-XdCrtI-CYC1t -kanMX	yENZ88
yENZ113	XI-2 PGK1p-XdCrtI-CYC1t -kanMX	yENZ89
yENZ151	XI-2 PGI1p-BtCrtI-CYC1t -kanMX	yENZ61
yENZ152	XI-2 PGI1p-BtCrtI-CYC1t -kanMX	yENZ62
yENZ153	XI-2 PGI1p-BtCrtI-CYC1t -kanMX	yENZ63
yENZ154	XI-2 PGI1p-BtCrtI-CYC1t -kanMX	yENZ64
yENZ155	XI-2 PGI1p-BtCrtI-CYC1t -kanMX	yENZ88
yENZ156	XI-2 PGI1p-BtCrtI-CYC1t -kanMX	yENZ84
yENZ157	XI-2 PGI1p-BtCrtI-CYC1t -kanMX	yENZ89
yENZ158	XI-2 PGI1p-BtCrtI-CYC1t -kanMX	yENZ87
S. cerevisiae CEN.PK2-1C	MATa; his3D1; leu2-3_112; ura3-52; trp1-289; MAL2-8c; SUC2	-
yENZ15	dpp1Δ:: kanMX; bts1Δ:: ADH1t-tHMG1-TDH3p-PGKp-ERG20-ADH2t-URA3	S. cerevisiae CEN.PK2-1C
yENZ61	X-2-PDC1p-PaCrtB-CYC1t-TRP1	yGGPP27
yENZ62	X-2-PDC1p-PaCrtB-CYC1t-TRP1	yGGPP30
yENZ63	X-2-PDC1p-PaCrtB-CYC1t-TRP1	yGGPP34
yENZ64	X-2-PDC1p-PaCrtB-CYC1t-TRP1	yGGPP44
yENZ65	X-2-PDC1p-PaCrtB-CYC1t-TRP1	yGGPP46
yENZ66	X-2-PDC1p-PaCrtB-CYC1t-TRP1	yGGPP48
yENZ68	XI-2 TDH3p-BtCrtI-CYC1t- kanMX	yENZ61
yENZ71	XI-2 TDH3p-BtCrtI-CYC1t- kanMX	yENZ62
yENZ74	XI-2 TDH3p-BtCrtI-CYC1t- kanMX	yENZ63
yENZ79	XI-2 TDH3p-BtCrtI-CYC1t- kanMX	yENZ65
yENZ82	XI-2 TDH3p-BtCrtI-CYC1t- kanMX	yENZ87
yENZ106	XI-2 TDH3p-BtCrtI-CYC1t -kanMX	yENZ84
yENZ107	XI-2 TDH3p-BtCrtI-CYC1t -kanMX	yENZ87
yENZ108	XI-2 TDH3p-BtCrtI-CYC1t -kanMX	yENZ88
yENZ109	XI-2 TDH3p-BtCrtI-CYC1t -kanMX	yENZ89
yENZ131	X-2-PDC1p-PaCrtB-FLAG-CYC1t-TRP1	yGGPP30
yENZ132	X-2-PDC1p-PaCrtB-FLAG-CYC1t-TRP1	yGGPP46
yENZ133	X-2-PDC1p-PaCrtB-FLAG-CYC1t-TRP1	yGGPP27
yENZ134	X-2-PDC1p-PaCrtB-FLAG-CYC1t-TRP1	yGGPP48
yENZ135	X-2-PDC1p-PaCrtB-FLAG-CYC1t-TRP1	yGGPP34
yENZ136	X-2-PDC1p-PaCrtB-FLAG-CYC1t-TRP1	yGGPP44
yENZ137	X-2-PGI11p-PaCrtB-FLAG-CYC1t-TRP1	yGGPP30
yENZ138	X-2-PGI11p-PaCrtB-FLAG-CYC1t-TRP1	yGGPP46
yENZ139	X-2-PGI11p-PaCrtB-FLAG-CYC1t-TRP1	yGGPP27
yENZ140	X-2-PGI11p-PaCrtB-FLAG-CYC1t-TRP1	yGGPP48
yENZ141	X-2-PGI11p-PaCrtB-FLAG-CYC1t-TRP1	yGGPP34
yENZ142	X-2-PGI11p-PaCrtB-FLAG-CYC1t-TRP1	yGGPP44
yENZ143	XI-2 TDH3p-PaCrtI-V5-CYC1t -kanMX	yENZ131
yENZ146	XI-2 TDH3p-PaCrtI-V5-CYC1t -kanMX	yENZ136
yENZ159	XI-2 PGK1p-XdCrtI-V5-CYC1t -kanMX	yENZ131
yENZ162	XI-2 PGK1p-XdCrtI-V5-CYC1t -kanMX	yENZ136
yENZ167	XI-2 PGI1p-BtCrtI-V5-CYC1t -kanMX	yENZ131
yENZ168	XI-2 PGI1p-BtCrtI-V5-CYC1t -kanMX	yENZ132
yENZ169	XI-2 PGI1p-BtCrtI-V5-CYC1t -kanMX	yENZ135
yENZ170	XI-2 PGI1p-BtCrtI-V5-CYC1t -kanMX	yENZ136
yENZ171	XI-2 PGI1p-BtCrtI-V5-CYC1t -kanMX	yENZ138
yENZ172	XI-2 PGI1p-BtCrtI-V5-CYC1t -kanMX	yENZ139
yENZ173	XI-2 PGI1p-BtCrtI-V5-CYC1t -kanMX	yENZ140
yENZ174	XI-2 PGI1p-BtCrtI-V5-CYC1t -kanMX	yENZ142
yGGPP01	hoΔ:: TEF1p-CrtE-ADH1t-LEU2	yENZ15
yGGPP02	hoΔ:: TEF1pmut2-CrtE-ADH1t-LEU2	yENZ15
yGGPP03	hoΔ:: TEF1pmut4-CrtE-ADH1t-LEU2	yENZ15
yGGPP04	hoΔ:: TEF1pmut5-CrtE-ADH1t-LEU2	yENZ15
yGGPP05	hoΔ:: TEF1pmut7-CrtE-ADH1t-LEU2	yENZ15
yGGPP06	hoΔ:: TEF1pmut10-CrtE-ADH1t-LEU2	yENZ15
yGGPP07	hoΔ:: TEF1pmut6-CrtE-ADH1t-LEU2	yENZ15
yGGPP08	XI-3:: ADH1t-XdCrtE-TDH3p-TEF1p-CYC1t-hphMX	yGGPP01
yGGPP10	XI-3:: ADH1t -CYC1t- hphMX	yGGPP02
yGGPP12	XI-3:: ADH1t-XdCrtE-TDH3p-TEF1p-PaCrtE-CYC1t-hphMX	yGGPP02
yGGPP18	XI-3:: ADH1t-XdCrtE-TDH3p-TEF1p-PaCrtE-CYC1t-hphMX	yGGPP04
yGGPP20	XI-3:: ADH1t-XdCrtE-TDH3p-TEF1p-CYC1t-hphMX	yGGPP05
yGGPP21	XI-3:: ADH1t-XdCrtE-TDH3p-TEF1p-PaCrtE-CYC1t-hphMX	yGGPP05
