## Supplementary material for "Combining systems and synthetic biology for in vivo enzymology": Table EV2

### Sheet: Table EV2
Table EV2. PaCrtB and XdCrtI absolute protein quantification																											Conversions
																											65924940000	cells/g CDW		This study (supplementary data X)
						taking the single peptides for each of 9 measurment for																					0.63	g prot/g DCW		10.1128/aem.62.9.3187-3195.1996
						fmol/µg protein				fmol/g DCW				nmol/g DCW				mol/cell				nM
						PaCrtB		XdCrtB		PaCrtB		XdCrtB		PaCrtB		XdCrtB		PaCrtB		XdCrtB		PaCrtB		XdCrtB
	strain name	parental strain	GGPP level	PaCrtB	XdCrtI	Average	Stdev	Average	Stdev	Average	Stdev	Average	Stdev	Average	Stdev	Average	Stdev	Average	Stdev	Average	Stdev	Average	Stdev	Average	Stdev
	control	CEN-Pk2-1C	native	no	no	0.000974765	0.0017735	0.404442	0.0837947	614.102	1117.3	254798	52790.6	0.000614102	0.0011173	0.254798	0.0527906	9.31517e-24	1.69481e-23	3.86498e-21	8.00769e-22	0.141139	0.256789	58.5603	12.1329
	yENZ085	yGGPP030	Low	PGI1p	no	0.23751	0.103407	0.421012	0.0625293	149632	65146.1	265237	39393.4	0.149632	0.0651461	0.265237	0.0393934	2.26973e-21	9.88186e-22	4.02332e-21	5.9755e-22	34.3898	14.9725	60.9595	9.05379
	yENZ087	yGGPP044	High	PGI1p	no	0.344271	0.0675851	0.357134	0.0940618	216891	42578.6	224995	59258.9	0.216891	0.0425786	0.224995	0.0592589	3.28996e-21	6.45865e-22	3.41289e-21	8.98885e-22	49.8479	9.78584	51.7105	13.6195
	yENZ072	yGGPP030	Low	PDC1p	PGK1p	4.68307	0.163545	7.85618	0.504563	2.95033e+06	103033	4.94939e+06	317874	2.95033	0.103033	4.94939	0.317874	4.47529e-20	1.56289e-21	7.50762e-20	4.82176e-21	678.074	23.6801	1137.52	73.057
	yENZ077	yGGPP044	High	PDC1p	PGK1p	3.33868	0.503234	10.7676	0.707292	2.10337e+06	317038	6.78362e+06	445594	2.10337	0.317038	6.78362	0.445594	3.19055e-20	4.80907e-21	1.02899e-19	6.75911e-21	483.416	72.8647	1559.08	102.411
	fmol/µg protein
		PaCrtB							XdCrtB
		EAQYSQLDDTLR							FNFNAPVSQVLLSPAK						LTANQVLESFDR						LGLPDFEK
		control	yENZ085	yENZ087	yENZ072	yENZ077			control	yENZ085	yENZ087	yENZ072	yENZ077		control	yENZ085	yENZ087	yENZ072	yENZ077		control	yENZ085	yENZ087	yENZ072	yENZ077
	10	0	0.371906	0.363678	4.68099	3.01931		10	0.0407253	0.241658	0.00474768	13.1529	16.1494	10	1.0841	1.07148	0.955685	6.9559	9.56942	10	0.130813	0.123741	0.136327	4.52126	5.37637
	10	0	0.373765	0.338079	4.81644	2.76874		10	0.0371918	0.226022	0.00313728	12.5022	15.9836	10	1.14148	1.1616	1.09805	7.27488	9.22387	10	0.122551	0.15297	0.171493	4.63073	5.47824
	10	0	0.307993	0.383104	4.63837	3.31039		10	0.0318937	0.165755	0.00323706	12.9786	17.6934	10	1.23926	1.19626	0.993922	6.9679	8.86102	10	0.121045	0.136203	0.154018	4.78199	5.70552
	50	0.00565737	0.15253	0.370965	4.97652	3.04051		50	0.144496	0.200616	0.00606979	11.4065	13.6484	50	1.13311	0.893265	1.17134	8.36383	11.4418	50	0.118682	0.131631	0.170052	4.94239	5.18426
	50	0	0.0739496	0.377331	4.79382	2.89057		50	0.13119	0.230471	0.00633254	11.6575	13.7719	50	1.29801	0.957463	1.28687	8.61363	11.6937	50	0.102401	0.120074	0.137593	4.906	5.15941
	50	0.00156439	0.106514	0.476238	4.74158	2.95607		50	0.123206	0.230639	0.00370847	11.2127	13.8589	50	1.19653	0.861376	1.08833	7.96951	11.3322	50	0.0866892	0.134091	0.15181	4.78497	5.04321
	5	0	0.220434	0.257248	4.49323	3.91601		5	0.0344859	0.191772	0.00277344	12.168	21.7027	5	0.826491	0.743674	0.632884	5.14338	8.05332	5	0.0243841	0.162912	0.154262	4.70463	5.65325
	5	0	0.2363	0.273242	4.40721	4.11191		5	0.0328355	0.20722	0	11.5097	22.6251	5	0.808757	0.626027	0.60217	5.39269	7.06864	5	0.132702	0.16142	0.116091	4.58388	5.73663
	5	0.00155113	0.294202	0.258552	4.59945	4.03458		5	0.0252854	0.174749	0.00212438	11.0531	21.5874	5	0.684985	0.698713	0.444048	5.3179	7.34476	5	0.0666217	0.16552	0.145554	4.62017	5.78013
	Average	4.68307	3.33868	0.000974765	0.23751	0.344271		Average	11.9601	17.4467	0.0668122	0.207656	0.00357007	Average	6.88885	9.39874	1.04586	0.912206	0.919255	Average	4.71956	5.45745	0.100654	0.143174	0.148578
	Stdev	0.163545	0.503234	0.0017735	0.103407	0.0675851		Stdev	0.72872	3.44422	0.0472119	0.025128	0.00185754	Stdev	1.25747	1.6662	0.204525	0.191231	0.273763	Stdev	0.136753	0.263313	0.0338794	0.0166447	0.0163092
