## Supplementary material for "Combining systems and synthetic biology for in vivo enzymology": Table EV3

### Sheet: Table EV3
Table EV3. Enzymatic in vivo parameters
			Best fit	Mean	Median	sd	rsd	Lower bound (95% ci)	Upper bound (95% ci)	(s-1)
Phytoene synthase	PDC1p_PaCrtB	(µM·h-1)	1173	1.3x108	1164	1.2x109	904	518	4.5x108
		(µM)	5	8.7x105	5	7.5x106	856	1	2.9x106
	PGK1p_PaCrtB	(µM·h-1)	849	844	837	71	9	724	1001	5.61
		(µM)	19	19	19	3	14	14	25
	TEF1pmut2_PaCrtB	(µM·h-1)	43	44	42	13	29	30	75
		(µM)	4	5	3	5	1	1	17
Phytoene desaturase	XdCrtI	(µM·h-1)	168.412	168.397	168.079	7.31067	4.3413	154.641	183.068	0.03
		(µM)	379.864	381.872	381.304	49.1703	12.8761	290.11	482.197
	PaCrtI	(µM·h-1)	n.d.	n.d.	n.d.	n.d.	n.d.	13.1922	n.d.
		(µM)	n.d.	n.d.	n.d.	n.d.	n.d.	560.119	n.d.
	BtCrtI	(µM·h-1)	309	310	309	22	7	271	355
		(µM)	41	43	41	13	30	21	69
