## Supplementary material for "Combining systems and synthetic biology for in vivo enzymology": Table EV4

### Sheet: Table EV4
Table EV4. In vitro values bacterial phytoene synthase and phytoene desaturase
Enzyme	Protein MW	Reaction volume (µL)	[S]max (µM)	[S]min (µM)	[S]max (pmol)	[S]min (pmol)	Protein (µg)	Protein (g/L)	Protein (µM)	Protein (pmol)	S number max	S number min	protein number	Vmax (µM/min)	kcat (min-1)	kcat (s-1)	[S]/[E] max	[S]/[E] min	DOI
CrtB	32.786	200	200	1	40000	200	6.1	0.0305	0.93045	186	2.4088e+16	1.2044e+14	112063680597926	0.22	0.236445	14.1867	214.949	1.07475	10.1021/bi0206614
CrtB	32.786	700	8	2	5600	1400	1000	1.42857	43.58	30500	3372320000000000	843080000000000	1.83671e+16	n.d.	n.d.	n.d.	0.183607	0.0459016	10.1016/s0005-2760(98)00017-4
PaCrtI	55	700	10	1	550	700	15	0.0214286	0.38961	272.73	3.3121e+14	421540000000000	164237590909091	0.471429	1.21	72.6001	2.01665	2.56665	10.1371/journal.pone.0039550
