## Supplementary material for "Combining systems and synthetic biology for in vivo enzymology": Table EV5

### Sheet: Table EV5
Table EV5. Molecules per cell in our in vivo assays
		Enzyme					Substrate				Ratio S/E
		fmol/µg	mol/µg_prot	cells/µg_prot	mol/cell	molecules/cell	nmol/gDW	gDW/cell	mol/cell	molecules/cell
PaCrtB in vivo assay	hight Substrate	0.23751	2.3751e-16	250000	9.50042e-22	572.144	90.5	1.5e-11	1.3575e-18	817527	1428.88
	low Substrate	0.344271	3.44271e-16	250000	1.37708e-21	829.321	0.5	1.5e-11	7.5e-21	4516.73	5.44629
XdCrtI in vivo assay	hight Substrate	7.85618	7.85618e-15	250000	3.14247e-20	18924.9	6023.37	1.5e-11	9.03505e-17	5.44118e+07	2875.14
	low Substrate	10.7676	1.07676e-14	250000	4.30706e-20	25938.4	3.44075	1.5e-11	5.16113e-20	31081.8	1.19829
