## Supplementary material for "Combining systems and synthetic biology for in vivo enzymology": Table EV6

### Sheet: Table EV6
Table EV6. Plasmids of this study
Name	ORF expressed	parental vector	Auxotrophy marker	Integration locus	References
pSH63	Cre-expressing (pGAL1-cre) CEN/ARS plasmid, marker gene		TRP1	CEN/ARS	Güldener U. et al. 2002
pCfB2903	TDH3p-PaCrtI-CYC1t		KanMX	ChrXI site 2	Jessop-Fabre MM et al. 2016
pUC18	empty		Amp		Norrander J et al. 1983
pENZ07	empty	pUC18	HIS3	Chr X site 4	this study
pENZ11	PDC1p-PaCrtB-CYC1t	pUC18	TRP1	Chr X site 2	this study
pENZ11-FLAG	PDC1p-PaCrtB-FLAG-CYC1t	pUC18	TRP1	Chr X site 2	this study
pENZ12	PGI1p-PaCrtB-CYC1t	pUC18	TRP1	Chr X site 2	this study
pENZ12-FLAG	PGI1p-PaCrtB-FLAG-CYC1t	pUC18	TRP1	Chr X site 2	this study
pENZ19	BTS1 deletion, integration of ADH1t-tHMG1-TDH3p-PGK1p-ERG20-ADH2t	pUC18	URA3	BTS1 locus	this study
pENZ21	DPP1 deletion	pUC18	KanMX	DPP1 locus	this study
pENZ44	empty	pUC18	hphMX	ChrXI site 3	this study
pENZ45	ADH1t-XdCrtE-TDH3p-TEF1p-CYC1t	pUC18	hphMX	ChrXI site 3	this study
pENZ47	ADH1t-XdCrtE-TDH3p-TEF1p-PaCrtE-CYC1t	pUC18	hphMX	ChrXI site 3	this study
pENZ49	TEF1pmut2-PaCrtB-FLAG-CYC1t	pUC18	TRP1	ChrX site 2	this study
pENZ55	empty	pUC18	KanMX	ChrXII site 5	this study
pENZ57	ADH1t-XdCrtE-TDH3p-TEF1pPaCrtE-CYC1t	pUC18	KanMX	ChrXI site 2	this study
pENZ74	TDH3p-PaCrtI-CYC1t	pCfB2903	KanMX	ChrXI site 2	this study
pENZ78	TDH3p-BtCrtI-CYC1t	pCfB2903	KanMX	ChrXI site 2	this study
pENZ79	PGK1p-XdCrtI-CYC1t	pCfB2903	KanMX	ChrXI site 2	this study
pENZ88	TDH3p-PaCrtI-V5-CYC1t	pCfB2903	KanMX	ChrXI site 2	this study
pENZ89	PGK1p-XdCrtI-V5-CYC1t	pCfB2903	KanMX	ChrXI site 2	this study
pENZ103	PGI1p-BtCrtI-CYC1t	pCfB2903	KanMX	ChrXI site 2	this study
pENZ105	PGI1p-BtCrtI-V5-CYC1t	pCfB2903	KanMX	ChrXI site 2	this study
pMont01	TEF1p-XdCrtE-ADH1t	pUC18	LEU2	HO locus	this study
pMont02	TEF1pmut2-XdCrtE-ADH1t	pUC18	LEU2	HO locus	this study
pMont03	TEF1pmut5-XdCrtE-ADH1t	pUC18	LEU2	HO locus	this study
pMont04	TEF1pmut7-XdCrtE-ADH1t	pUC18	LEU2	HO locus	this study
pMont05	TEF1pmut4-XdCrtE-ADH1t	pUC18	LEU2	HO locus	this study
pMont06	TEF1pmut6-XdCrtE-ADH1t	pUC18	LEU2	HO locus	this study
pMont07	TEF1pmut10-XdCrtE-ADH1t	pUC18	LEU2	HO locus	this study
