## Supplementary material for "Combining systems and synthetic biology for in vivo enzymology": Table EV7

### Sheet: Table EV7
Table EV7. Primers used for colony PCR
target	sequence	references
DPP1 up	TAGCAAACGACCAAAATGAAC	this study
DPP1 down	CTAGGCTGTTTATAGATTGATTACACC	this study
Bts1 up	CCGAATTCATCAGGCTGTTC	this study
Bts1 down	CACAATGACATCATCCAATGAGATAGC	this study
Site chr X-2 up	TATGTGTTAGAGAGAGACGAGTT	this study
Site chr X-2 down	GCCACCAAGACAATATCCTG	this study
2220	CCTGCAGGACTAGTGCTGAG	Jessop-Fabre MM et al. 2016
2221	GTTGACACTTCTAAATAAGCGAATTTC	Jessop-Fabre MM et al. 2016
X-4 down	GACGGTACGTTGACCAGAG	Jessop-Fabre MM et al. 2016
X-4 up	CTCACAAAGGGACGAATCCT	Jessop-Fabre MM et al. 2016
XI-3 down	CACATTGAGCGAATGAAACG	Jessop-Fabre MM et al. 2016
XI-3 up	GTGCTTGATTTGCGTCATTC	Jessop-Fabre MM et al. 2016
XII-5 down	GTGGGAGTAAGGGATCCTGT	Jessop-Fabre MM et al. 2016
XII-5 up	CCACCGAAGTTGATTTGCTT	Jessop-Fabre MM et al. 2016
