## Supplementary material for "Combining systems and synthetic biology for in vivo enzymology": Table EV8

### Sheet: Table EV8
Table EV8. Peptides and PRM transitions used for the absolute quantifcation of the enzymes
Protein	Peptide Modified Sequence	Precursor Adduct	Species	Precursor Mz	Precursor Charge	Product Mz	Product Charge	Fragment Ion	Rank
CrtB	EAQYSQLDDTLR	[M+2H]	light	719.844	2	1110.54	1	y9	3
CrtB	EAQYSQLDDTLR	[M+2H]	light	719.844	2	947.479	1	y8	2
CrtB	EAQYSQLDDTLR	[M+2H]	light	719.844	2	860.447	1	y7	6
CrtB	EAQYSQLDDTLR	[M+2H]	light	719.844	2	732.389	1	y6	4
CrtB	EAQYSQLDDTLR	[M+2H]	light	719.844	2	619.305	1	y5	5
CrtB	EAQYSQLDDTLR	[M+2H]	light	719.844	2	389.251	1	y3	8
CrtB	EAQYSQLDDTLR	[M+2H]	light	719.844	2	329.146	1	b3	7
CrtB	EAQYSQLDDTLR	[M+2H]	heavy	724.848	2	1120.55	1	y9	3
CrtB	EAQYSQLDDTLR	[M+2H]	heavy	724.848	2	957.488	1	y8	2
CrtB	EAQYSQLDDTLR	[M+2H]	heavy	724.848	2	870.455	1	y7	6
CrtB	EAQYSQLDDTLR	[M+2H]	heavy	724.848	2	742.397	1	y6	4
CrtB	EAQYSQLDDTLR	[M+2H]	heavy	724.848	2	629.313	1	y5	5
CrtB	EAQYSQLDDTLR	[M+2H]	heavy	724.848	2	399.259	1	y3	8
CrtB	EAQYSQLDDTLR	[M+2H]	heavy	724.848	2	329.146	1	b3	7
CrtB	HC[+57]DDVIDDQTLGFQAR	[M+3H]	light	630.62	3	792.436	1	y7	5
CrtB	HC[+57]DDVIDDQTLGFQAR	[M+3H]	light	630.62	3	691.389	1	y6	3
CrtB	HC[+57]DDVIDDQTLGFQAR	[M+3H]	light	630.62	3	578.305	1	y5	1
CrtB	HC[+57]DDVIDDQTLGFQAR	[M+3H]	light	630.62	3	627.219	1	b5	2
CrtB	HC[+57]DDVIDDQTLGFQAR	[M+3H]	light	630.62	3	740.303	1	b6	4
CrtB	HC[+57]DDVIDDQTLGFQAR	[M+3H]	heavy	633.956	3	802.445	1	y7	5
CrtB	HC[+57]DDVIDDQTLGFQAR	[M+3H]	heavy	633.956	3	701.397	1	y6	3
CrtB	HC[+57]DDVIDDQTLGFQAR	[M+3H]	heavy	633.956	3	588.313	1	y5	1
CrtB	HC[+57]DDVIDDQTLGFQAR	[M+3H]	heavy	633.956	3	627.219	1	b5	2
CrtB	HC[+57]DDVIDDQTLGFQAR	[M+3H]	heavy	633.956	3	740.303	1	b6	4
CrtB	AC[+57]DLGLAFQLTNIAR	[M+2H]	light	831.935	2	1203.68	1	y11	2
CrtB	AC[+57]DLGLAFQLTNIAR	[M+2H]	light	831.935	2	1146.66	1	y10	6
CrtB	AC[+57]DLGLAFQLTNIAR	[M+2H]	light	831.935	2	1033.58	1	y9	1
CrtB	AC[+57]DLGLAFQLTNIAR	[M+2H]	light	831.935	2	962.542	1	y8	3
CrtB	AC[+57]DLGLAFQLTNIAR	[M+2H]	light	831.935	2	815.473	1	y7	5
CrtB	AC[+57]DLGLAFQLTNIAR	[M+2H]	light	831.935	2	347.102	1	b3	4
CrtB	AC[+57]DLGLAFQLTNIAR	[M+2H]	heavy	836.939	2	1213.69	1	y11	2
CrtB	AC[+57]DLGLAFQLTNIAR	[M+2H]	heavy	836.939	2	1156.67	1	y10	6
CrtB	AC[+57]DLGLAFQLTNIAR	[M+2H]	heavy	836.939	2	1043.59	1	y9	1
CrtB	AC[+57]DLGLAFQLTNIAR	[M+2H]	heavy	836.939	2	972.55	1	y8	3
CrtB	AC[+57]DLGLAFQLTNIAR	[M+2H]	heavy	836.939	2	825.482	1	y7	5
CrtB	AC[+57]DLGLAFQLTNIAR	[M+2H]	heavy	836.939	2	347.102	1	b3	4
XdCrtI	FNFNAPVSQVLLSPAK	[M+2H]	light	866.475	2	1323.76	1	y13	8
XdCrtI	FNFNAPVSQVLLSPAK	[M+2H]	light	866.475	2	1209.72	1	y12	4
XdCrtI	FNFNAPVSQVLLSPAK	[M+2H]	light	866.475	2	1138.68	1	y11	1
XdCrtI	FNFNAPVSQVLLSPAK	[M+2H]	light	866.475	2	942.562	1	y9	6
XdCrtI	FNFNAPVSQVLLSPAK	[M+2H]	light	866.475	2	402.235	1	y4	3
XdCrtI	FNFNAPVSQVLLSPAK	[M+2H]	light	866.475	2	315.203	1	y3	5
XdCrtI	FNFNAPVSQVLLSPAK	[M+2H]	light	866.475	2	262.119	1	b2	2
XdCrtI	FNFNAPVSQVLLSPAK	[M+2H]	light	866.475	2	594.267	1	b5	7
XdCrtI	FNFNAPVSQVLLSPAK	[M+2H]	heavy	870.482	2	1331.78	1	y13	8
XdCrtI	FNFNAPVSQVLLSPAK	[M+2H]	heavy	870.482	2	1217.73	1	y12	4
XdCrtI	FNFNAPVSQVLLSPAK	[M+2H]	heavy	870.482	2	1146.7	1	y11	1
XdCrtI	FNFNAPVSQVLLSPAK	[M+2H]	heavy	870.482	2	950.576	1	y9	6
XdCrtI	FNFNAPVSQVLLSPAK	[M+2H]	heavy	870.482	2	410.249	1	y4	3
XdCrtI	FNFNAPVSQVLLSPAK	[M+2H]	heavy	870.482	2	323.217	1	y3	5
XdCrtI	FNFNAPVSQVLLSPAK	[M+2H]	heavy	870.482	2	262.119	1	b2	2
XdCrtI	FNFNAPVSQVLLSPAK	[M+2H]	heavy	870.482	2	594.267	1	b5	7
XdCrtI	LTANQVLESFDR	[M+2H]	light	696.86	2	1178.58	1	y10	4
XdCrtI	LTANQVLESFDR	[M+2H]	light	696.86	2	865.441	1	y7	2
XdCrtI	LTANQVLESFDR	[M+2H]	light	696.86	2	766.373	1	y6	1
XdCrtI	LTANQVLESFDR	[M+2H]	light	696.86	2	653.289	1	y5	3
XdCrtI	LTANQVLESFDR	[M+2H]	light	696.86	2	524.246	1	y4	6
XdCrtI	LTANQVLESFDR	[M+2H]	light	696.86	2	175.119	1	y1	5
XdCrtI	LTANQVLESFDR	[M+2H]	heavy	701.864	2	1188.59	1	y10	4
XdCrtI	LTANQVLESFDR	[M+2H]	heavy	701.864	2	875.45	1	y7	2
XdCrtI	LTANQVLESFDR	[M+2H]	heavy	701.864	2	776.381	1	y6	1
XdCrtI	LTANQVLESFDR	[M+2H]	heavy	701.864	2	663.297	1	y5	3
XdCrtI	LTANQVLESFDR	[M+2H]	heavy	701.864	2	534.255	1	y4	6
XdCrtI	LTANQVLESFDR	[M+2H]	heavy	701.864	2	185.127	1	y1	5
XdCrtI	LGLPDFEK	[M+2H]	light	459.75	2	805.409	1	y7	6
XdCrtI	LGLPDFEK	[M+2H]	light	459.75	2	635.304	1	y5	2
XdCrtI	LGLPDFEK	[M+2H]	light	459.75	2	538.251	1	y4	5
XdCrtI	LGLPDFEK	[M+2H]	light	459.75	2	423.224	1	y3	3
XdCrtI	LGLPDFEK	[M+2H]	light	459.75	2	147.113	1	y1	7
XdCrtI	LGLPDFEK	[M+2H]	light	459.75	2	171.113	1	b2	4
XdCrtI	LGLPDFEK	[M+2H]	heavy	463.757	2	813.423	1	y7	6
XdCrtI	LGLPDFEK	[M+2H]	heavy	463.757	2	643.318	1	y5	2
XdCrtI	LGLPDFEK	[M+2H]	heavy	463.757	2	546.265	1	y4	5
XdCrtI	LGLPDFEK	[M+2H]	heavy	463.757	2	431.238	1	y3	3
XdCrtI	LGLPDFEK	[M+2H]	heavy	463.757	2	155.127	1	y1	7
XdCrtI	LGLPDFEK	[M+2H]	heavy	463.757	2	171.113	1	b2	4
XdCrtI	FLSFIQEAHR	[M+3H]	light	416.556	3	175.119	1	y1	1
XdCrtI	FLSFIQEAHR	[M+3H]	heavy	419.892	3	763.408	1	y6	2
XdCrtI	FLSFIQEAHR	[M+3H]	heavy	419.892	3	650.324	1	y5	1
XdCrtI	FLSFIQEAHR	[M+3H]	heavy	419.892	3	522.266	1	y4	3
XdCrtI	FLSFIQEAHR	[M+3H]	heavy	419.892	3	185.127	1	y1	1
